# Dietary protein source alters gut physiology through direct and microbiota-mediated effects

**DOI:** 10.1101/2025.01.09.632171

**Authors:** Ayesha Awan, J. Alfredo Blakeley-Ruiz, Clara Griggs, Shrey D. Thaker, Hope Chronis, Alexandria Bartlett, Lorraine Danowski, Josephine Connolly-Schoonen, David C. Montrose, Manuel Kleiner

## Abstract

Dietary protein source differentially impacts long-term health outcomes, yet the specific host responses underlying these health effects remain unclear, including which are direct effects of protein source and which are microbiota-mediated. Using metagenome-informed metaproteomics, we determined that protein source altered the abundance of host proteins related to proteolysis, immunity, and the gut barrier as well as microbial function in mice. These stool host responses further reflected site-specific responses throughout the intestinal tract. Additionally, while some host responses were microbiota-dependent, others were microbiota-independent. These effects of dietary protein source on the host and microbiota translated to humans. Notably, microbial enzymes related to mucin degradation increased consistently in response to egg white protein in both mice and humans. Our results show that protein source impacts multiple aspects of host physiology through microbiota-dependent and independent routes, providing essential insights into mechanisms underpinning protein source-driven differences in health outcomes.
