## Supplemental Data Table 3 for "Dietary protein source alters gut physiology through direct and microbiota-mediated effects"

### Sheet: Sheet1
Supplemental Table 3: This table shows the protein functional categories in Fig. 1E, determined using panther protein class and gene ontology. GF= Germ-free, CV = Conventional mice.
Accession	ProteinName	Category	Significantly_Different_In
Q60930	Voltage-dependent anion-selective channel protein 2;Vdac2;PTN000201979;orthologs	ion channel	GF
P60710	Actin, cytoplasmic 1;Actb;PTN000233372;orthologs	actin and actin related protein	GF_CV
Q99MZ6	Unconventional myosin-VIIb;Myo7b;PTN000321104;orthologs	actin binding motor protein	GF
O88329	Unconventional myosin-Ia;Myo1a;PTN000321603;orthologs	actin binding motor protein	GF
P30275	Creatine kinase U-type, mitochondrial;Ckmt1;PTN000167242;orthologs	amino acid kinase	GF_CV
P00688	Pancreatic alpha-amylase 2a5;Amy2a5;PTN000039895;orthologs	amylase	GF_CV
Q91WV7	Neutral and basic amino acid transport protein rBAT;Slc3a1;PTN000040153;orthologs	amylase	GF_CV
P56480	ATP synthase subunit beta, mitochondrial;Atp5f1b;PTN000390044;orthologs	ATP synthase	GF
P97384	Annexin A11;Anxa11;PTN000052755;orthologs	calcium-binding protein	GF_CV
P97429	Annexin A4;Anxa4;PTN000052547;orthologs	calcium-binding protein	GF_CV
P48036	Annexin A5;Anxa5;PTN000052809;orthologs	calcium-binding protein	GF
Q99JG3	Annexin A13;Anxa13;PTN000052581;orthologs	calcium-binding protein	GF
P07356	Annexin A2;Anxa2;PTN000052635;orthologs	calcium-binding protein	GF
A0A2C9F2D2	Annexin	calcium-binding protein	GF
Q14AJ3	Lipocalin 3	calcium-binding protein	GF
P10107	Annexin A1;Anxa1;PTN000052721;orthologs	calcium-binding protein	GF
P62818	Protein S100-A3;S100a3;PTN000181560;orthologs	calcium-binding protein	GF
E9Q7P9	Cadherin-related family member 2;Cdhr2;PTN000617419;orthologs	cell adhesion	GF_CV
P09803	Cadherin-1;Cdh1;PTN000616425;orthologs	cell adhesion	GF_CV
P31809	Carcinoembryonic antigen-related cell adhesion molecule 1;Ceacam1;PTN002235690;orthologs	cell adhesion	GF_CV
Q8VHF2	Cadherin-related family member 5;Cdhr5;PTN000616274;orthologs	cell adhesion	GF_CV
Q9R100	Cadherin-17;Cdh17;PTN000616318;orthologs	cell adhesion	GF_CV
Q1RME4	CAR-like soluble protein;Gm1123;PTN000260228;orthologs	cell adhesion	CV
Q64285	Bile salt-activated lipase;Cel;PTN000168750;orthologs	cell adhesion	CV
P09055	Integrin beta-1;Itgb1;PTN000008919;orthologs	cell adhesion	GF
Q9JKA5	Cell surface A33 antigen;Gpa33;PTN000260257;orthologs	cell adhesion	GF
Q9DBX3	Sushi domain-containing protein 2;Susd2;PTN000351420;orthologs	cell adhesion	GF
Q9D7L8	Transmembrane and immunoglobulin domain-containing protein 1;Tmigd1;PTN002556274;orthologs	cell adhesion	GF
Q61937	Nucleophosmin;Npm1;PTN000507640;orthologs	chaperone	GF_CV
P38647	Stress-70 protein, mitochondrial;Hspa9;PTN000452576;orthologs	chaperone	CV
P62806	Histone H4;H4c16;PTN001312758;orthologs	chromatin/chromatin-binding, or -regulatory protein	GF_CV
Q8CBB6	Histone H2B	chromatin/chromatin-binding, or -regulatory protein	GF_CV
Q64277	ADP-ribosyl cyclase_cyclic ADP-ribose hydrolase 2;Bst1;PTN000099180;orthologs	cyclase	GF_CV
P03958	Adenosine deaminase;Ada;PTN000150957;orthologs	deaminase	GF_CV
D3YYJ7	Pentraxin family member;Mptx2;PTN001059982;orthologs	defense/immunity protein	GF_CV
F8VPQ6	Alkaline phosphatase;Alpi;PTN000174573;orthologs	defense/immunity protein	GF_CV
O09049	Regenerating islet-derived protein 3-gamma;Reg3g;PTN000514615;orthologs	defense/immunity protein	GF_CV
O88310	Intelectin-1a;Itln1;PTN000414291;orthologs	defense/immunity protein	GF_CV
O88593	Peptidoglycan recognition protein 1;Pglyrp1;PTN000111743;orthologs	defense/immunity protein	GF_CV
P17047	Lysosome-associated membrane glycoprotein 2;Lamp2;PTN000161690;orthologs	defense/immunity protein	GF_CV
P35230	Regenerating islet-derived protein 3-beta;Reg3b;PTN000514610;orthologs	defense/immunity protein	GF_CV
Q07797	Galectin-3-binding protein;Lgals3bp;PTN000450979;orthologs	defense/immunity protein	GF_CV
A0A0R4J077	Pentraxin family member	defense/immunity protein	GF_CV
P31725	Protein S100-A9;S100a9;PTN000181711;orthologs	defense/immunity protein	CV
P27005	Protein S100-A8;S100a8;PTN000181688;orthologs	defense/immunity protein	CV
P14069	Protein S100-A6;S100a6;PTN000181592;orthologs	defense/immunity protein	CV
P28312	Alpha-defensin 5;Defa5;PTN000222391;orthologs	defense/immunity protein	CV
Q8VCI0	Phospholipase B-like 1;Plbd1;PTN000271558;orthologs	defense/immunity protein	CV
Q6UGQ3	Secretoglobin family 2B member 2;Scgb2b2;PTN001271752;orthologs	defense/immunity protein	CV
Q8VCK7	Syncollin;Sycn;PTN000426215;orthologs	defense/immunity protein	CV
Q3TTY0	Phospholipase B1, membrane-associated;Plb1;PTN000481538;orthologs	defense/immunity protein	GF
Q9Z0Y2	Phospholipase A2;Pla2g1b;PTN000197137;orthologs	defense/immunity protein	GF
P11477	Alpha-defensin 1;Defa1;PTN001725241;orthologs	defense/immunity protein	GF
Q5G865	Alpha-defensin 24;Defa24;PTN000793733;orthologs	defense/immunity protein	GF
A0A140LHP0	Glycoprotein 2 zymogen granule membrane	defense/immunity protein	GF
P18761	Carbonic anhydrase 6;Ca6;PTN000436871;orthologs	dehydratase	GF_CV
P13634	Carbonic anhydrase 1;Ca1;PTN000437297;orthologs	dehydratase	GF
Q64444	Carbonic anhydrase 4;Ca4;PTN000436892;orthologs	dehydratase	GF
P45952	Medium-chain specific acyl-CoA dehydrogenase, mitochondrial;Acadm;PTN000098049;orthologs	dehydrogenase	CV
P08249	Malate dehydrogenase, mitochondrial;Mdh2;PTN000166169;orthologs	dehydrogenase	CV
P70665	Sialate O-acetylesterase;Siae;PTN000528336;orthologs	esterase	GF_CV
E9PWP7	Mucin 3, intestinal;Muc3;PTN000620922;orthologs	extracellular matrix protein	GF_CV
E9Q9C6	Fc fragment of IgG binding protein;Fcgbp;PTN000886459;orthologs	extracellular matrix protein	GF_CV
Q80Z19	Mucin-2;Muc2;PTN000886077;orthologs	extracellular matrix protein	GF_CV
Q8K419	Galectin-4;Lgals4;PTN000141740;orthologs	extracellular matrix protein	GF_CV
A0A571BDS5	Maltase-glucoamylase 2, pseudogene;Mgam2-ps;PTN008373251;orthologs	glycosidase	GF_CV
A0A571BF69	Maltase-glucoamylase;Mgam;PTN000509913;orthologs	glycosidase	GF_CV
F8VPT3	Lactase;Lct;PTN000039556;orthologs	glycosidase	GF_CV
F8VQM5	Sucrase isomaltase (alpha-glucosidase);Sis;PTN000509844;orthologs	glycosidase	GF_CV
Q9JLT2	Trehalase;Treh;PTN000600753;orthologs	glycosidase	GF_CV
P12265	Beta-glucuronidase;Gusb;PTN000007305;orthologs	glycosidase	GF
Q91XA9	Acidic mammalian chitinase;Chia;PTN000126583;orthologs	glycosidase	GF
O09159	Lysosomal alpha-mannosidase;Man2b1;PTN000176532;orthologs	glycosidase	GF
Q99PT1	Rho GDP-dissociation inhibitor 1;Arhgdia;PTN000104783;orthologs	G-protein modulator	GF
P07309	Transthyretin;Ttr;PTN000044606;orthologs	hydrolase	GF_CV
Q6DYE8	Ectonucleotide pyrophosphatase_phosphodiesterase family member 3;Enpp3;PTN000016079;orthologs	hydrolase	GF_CV
Q9Z0K8	Pantetheinase;Vnn1;PTN000064649;orthologs	hydrolase	GF_CV
Q99KB8	Hydroxyacylglutathione hydrolase, mitochondrial;Hagh;PTN000232863;orthologs	hydrolase	CV
Q8R0F8	Acylpyruvase FAHD1, mitochondrial;Fahd1;PTN000214059;orthologs	hydrolase	GF
Q9EQ08	Heparan N-sulfatase;Sgsh;PTN000038783;orthologs	hydrolase	GF
P50247	Adenosylhomocysteinase;Ahcy;PTN000602860;orthologs	hydrolase	GF
Q571E4	N-acetylgalactosamine-6-sulfatase;Galns;PTN000038565;orthologs	hydrolase	GF
P01644	Ig kappa chain V-V region HP R16.7;unassigned;PTN002537266;orthologs	immunoglobulin	GF_CV
P06330	Ig heavy chain V region AC38 205.12;unassigned;PTN002538797;orthologs	immunoglobulin	GF_CV
P01643	Ig kappa chain V-V region MOPC 173;unassigned;PTN002537270;orthologs	immunoglobulin	CV
A0A0G2JE99	Immunoglobulin lambda constant 1 (Fragment);Iglc1;PTN002356699;orthologs	immunoglobulin	CV
P01631	Ig kappa chain V-II region 26-10;unassigned;PTN002537280;orthologs	immunoglobulin	CV
A0A075B5T2	Immunoglobulin heavy variable 6-3 (Fragment);Ighv6-3;PTN002356874;orthologs	immunoglobulin	CV
P01837	Immunoglobulin kappa constant;Igkc;PTN001908832;orthologs	immunoglobulin	CV
A0A0G2JDN5	Immunoglobulin heavy variable 17-127	immunoglobulin	CV
A0A0A6YWH6	Immunoglobulin heavy variable 9-4	immunoglobulin	CV
A0A0A6YXN4	Immunoglobulin heavy variable V1-18	immunoglobulin	CV
A0A0A6YYE7	Immunoglobulin kappa variable 4-57 (Fragment);Igkv4-57;PTN002357066;orthologs	immunoglobulin	CV
P01649	Ig kappa chain V-V regions;unassigned;PTN002537263;orthologs	immunoglobulin	CV
A0A0B4J1J6	Immunoglobulin heavy variable 10-1 (Fragment);Ighv10-1;PTN002356900;orthologs	immunoglobulin	CV
A0A0B4J1H8	Immunoglobulin kappa variable 1-133 (Fragment);Igkv1-133;PTN002357217;orthologs	immunoglobulin	CV
A0A075B5L1	Immunoglobulin kappa variable 10-94 (Fragment);Igkv10-94;PTN002357468;orthologs	immunoglobulin	CV
A0A0B4J1J2	Immunoglobulin kappa chain variable 5-43 (Fragment);Igkv5-43;PTN002357508;orthologs	immunoglobulin	CV
A0A075B5S6	Immunoglobulin heavy variable 3-1 (Fragment);Ighv3-1;PTN002356736;orthologs	immunoglobulin	CV
A0A075B5T3	Immunoglobulin heavy variable 6-6 (Fragment);Ighv6-6;PTN002356878;orthologs	immunoglobulin	CV
A0A075B5Y4	Immunoglobulin heavy variable 1-81 (Fragment);Ighv1-81;PTN002356987;orthologs	immunoglobulin	CV
A0A140T8M2	Immunoglobulin kappa variable 12-44 (Fragment);Igkv12-44;PTN002537153;orthologs	immunoglobulin	CV
A0A0B4J1I8	Immunoglobulin kappa variable 4-59 (Fragment);Igkv4-59;PTN002357070;orthologs	immunoglobulin	GF
P01592	Immunoglobulin J chain;Jchain;PTN000794803;orthologs	immunoglobulin	GF
O70570	Polymeric immunoglobulin receptor;Pigr;PTN000221082;orthologs	immunoglobulin receptor	GF_CV
P01878	Ig alpha chain C region;unassigned;PTN002764823;orthologs	immunoglobulin receptor	CV
A0A0A6YXW6	Immunoglobulin heavy constant alpha (Fragment);Igha;PTN002356676;orthologs	immunoglobulin receptor	CV
Q03404	Trefoil factor 2;Tff2;PTN000352603;orthologs	intercellular signal molecule	GF_CV
Q62395	Trefoil factor 3;Tff3;PTN000352587;orthologs	intercellular signal molecule	GF_CV
B1AQ75	Keratin, type I cuticular Ha6;Krt36;PTN000580649;orthologs	intermediate filament	GF_CV
Q61897	Keratin, type I cuticular Ha3-II;Krt33b;PTN000580480;orthologs	intermediate filament	GF_CV
P19001	Keratin, type I cytoskeletal 19;Krt19;PTN000580321;orthologs	intermediate filament	CV
P08730	Keratin, type I cytoskeletal 13;Krt13;PTN000581435;orthologs	intermediate filament	CV
P02535	Keratin, type I cytoskeletal 10;Krt10;PTN000580369;orthologs	intermediate filament	GF
Q6IFX4	Keratin, type I cytoskeletal 39;Krt39;PTN000580447;orthologs	intermediate filament	GF
P04104	Keratin, type II cytoskeletal 1;Krt1;PTN000581098;orthologs	intermediate filament	GF
A6BLY7	Keratin, type I cytoskeletal 28;Krt28;PTN000580556;orthologs	intermediate filament	GF
Q9D646	Keratin, type I cuticular Ha4;Krt34;PTN000580476;orthologs	intermediate filament	GF
Q3UW98	Chloride channel accessory 4B;Clca4b;PTN000061471;orthologs	ion channel	GF_CV
Q9D7Z6	Calcium-activated chloride channel regulator 1;Clca1;PTN000061485;orthologs	ion channel	GF_CV
A0A5F8MQB6	Chloride channel accessory 4A	ion channel	GF_CV
P09528	Ferritin heavy chain;Fth1;PTN000153173;orthologs	iron homeostasis	GF_CV
P29391	Ferritin light chain 1;Ftl1;PTN000153241;orthologs	iron homeostasis	CV
A0A1B0GR60	Ferritin	iron homeostasis	GF
P17892	Pancreatic lipase-related protein 2;Pnliprp2;PTN000176936;orthologs	lipase	GF_CV
Q6P8U6	Pancreatic triacylglycerol lipase;Pnlip;PTN000176951;orthologs	lipase	GF_CV
Q9JHE3	Neutral ceramidase;Asah2;PTN000292685;orthologs	lipase	GF_CV
Q5BKQ4	Inactive pancreatic lipase-related protein 1;Pnliprp1;PTN000176972;orthologs	lipase	CV
D3Z6V6	Intestinal alkaline sphingomyelinase	lipase	CV
P84091	AP-2 complex subunit mu;Ap2m1;PTN000242390;orthologs	membrane traffic protein	GF_CV
P84091	AP-2 complex subunit mu;Ap2m1;PTN000242390;orthologs	membrane traffic protein	CV
P11438	Lysosome-associated membrane glycoprotein 1;Lamp1;PTN000161755;orthologs	membrane trafficking regulatory protein	GF
Q08857	Platelet glycoprotein 4;Cd36;PTN000230235;orthologs	membrane trafficking regulatory protein	GF
O09117	Synaptophysin-like protein 1;Sypl1;PTN000033993;orthologs	membrane trafficking regulatory protein	GF
E9Q5Z6	Alcohol dehydrogenase 6A (class V);Adh6a;PTN000191672;orthologs	metabolite interconversion enzyme	GF_CV
B1ATI0	Aldehyde dehyfrogenase	metabolite interconversion enzyme	GF_CV
Q60935	GPI-linked NAD(P)(+)--arginine ADP-ribosyltransferase 1;Art1;PTN000037967;orthologs	metabolite interconversion enzyme	CV
A0A1B0GSX0	L-lactate dehydrogenase	metabolite interconversion enzyme	CV
Q08189	Protein-glutamine gamma-glutamyltransferase E;Tgm3;PTN000173714;orthologs	metabolite interconversion enzyme	CV
A0A0A0MQF6	Glyceraldehyde-3-phosphate dehydrogenase	metabolite interconversion enzyme	GF
Q9CZU6	Citrate synthase, mitochondrial;Cs;PTN000201242;orthologs	metabolite interconversion enzyme	GF
P17751	Triosephosphate isomerase;Tpi1;PTN000474583;orthologs	metabolite interconversion enzyme	GF
P08228	Superoxide dismutase [Cu-Zn];Sod1;PTN000000201;orthologs	oxidative stress response	GF_CV
P17563	Methanethiol oxidase;Selenbp1;PTN000591758;orthologs	oxidative stress response	GF_CV
O08709	Peroxiredoxin-6;Prdx6;PTN000073814;orthologs	oxidative stress response	CV
P09671	Superoxide dismutase [Mn], mitochondrial;Sod2;PTN000150095;orthologs	oxidative stress response	GF
Q9CPU4	Glutathione S-transferase 3, mitochondrial;Mgst3;PTN000028606;orthologs	oxidative stress response	GF
Q9DCM0	Persulfide dioxygenase ETHE1, mitochondrial;Ethe1;PTN000232619;orthologs	oxygenase	GF
P24822	Intestinal-type alkaline phosphatase;Iap;PTN000174570;orthologs	phosphatase	GF_CV
P58242	Acid sphingomyelinase-like phosphodiesterase 3b;Smpdl3b;PTN000038045;orthologs	phosphodiesterase	GF_CV
B1AVD1	Xaa-Pro aminopeptidase 2;Xpnpep2;PTN000086067;orthologs	protease	GF_CV
B2RS76	carboxypeptidase B1 (Tissue);Cpb1;PTN000194231;orthologs	protease	GF_CV
P05208	Chymotrypsin-like elastase family member 2A;Cela2a;PTN000666670;orthologs	protease	GF_CV
P09470	Angiotensin-converting enzyme;Ace;PTN000053940;orthologs	protease	GF_CV
P15947	Kallikrein-1;Klk1;PTN000668805;orthologs	protease	GF_CV
P16406	Glutamyl aminopeptidase;Enpep;PTN000164617;orthologs	protease	GF_CV
P28843	Dipeptidyl peptidase 4;Dpp4;PTN000198473;orthologs	protease	GF_CV
P31428	Dipeptidase 1;Dpep1;PTN000047820;orthologs	protease	GF_CV
P62897	Cytochrome c, somatic;Cycs;PTN000238945;orthologs	protease	GF_CV
P97435	Enteropeptidase;Tmprss15;PTN000666187;orthologs	protease	GF_CV
P97449	Aminopeptidase N;Anpep;PTN000164435;orthologs	protease	GF_CV
Q504N0	Carboxypeptidase A2;Cpa2;PTN000194116;orthologs	protease	GF_CV
Q60928	Glutathione hydrolase 1 proenzyme;Ggt1;PTN000189097;orthologs	protease	GF_CV
Q60997	Deleted in malignant brain tumors 1 protein;Dmbt1;PTN000450254;orthologs	protease	GF_CV
Q61391	Neprilysin;Mme;PTN000199950;orthologs	protease	GF_CV
Q61847	Meprin A subunit beta;Mep1b;PTN000013876;orthologs	protease	GF_CV
Q7M758	Aminopeptidase NAALADL1;Naaladl1;PTN000044936;orthologs	protease	GF_CV
Q7TPZ8	Carboxypeptidase A1;Cpa1;PTN000194171;orthologs	protease	GF_CV
Q8R0I0	Angiotensin-converting enzyme 2;Ace2;PTN000054020;orthologs	protease	GF_CV
Q91X79	Chymotrypsin-like elastase family member 1;Cela1;PTN000666630;orthologs	protease	GF_CV
Q9CPN9	RIKEN cDNA 2210010C04 gene;Prss3b;PTN000667412;orthologs	protease	GF_CV
Q9CPY7	Cytosol aminopeptidase;Lap3;PTN000239265;orthologs	protease	GF_CV
Q9CQ52	Chymotrypsin-like elastase family member 3B;Cela3b;PTN000666574;orthologs	protease	GF_CV
Q9CR35	Chymotrypsinogen B;Ctrb1;PTN000665851;orthologs	protease	GF_CV
Q9D1A2	Cytosolic non-specific dipeptidase;Cndp2;PTN000110693;orthologs	protease	GF_CV
Q9ER05	Chymopasin;Ctrl;PTN000667899;orthologs	protease	GF_CV
Q9R0T7	Trypsin-4;Try4;PTN000667394;orthologs	protease	GF_CV
Q9Z0L8	Gamma-glutamyl hydrolase;Ggh;PTN000140075;orthologs	protease	GF_CV
A0A0R4J043	Meprin A subunit alpha	protease	GF_CV
B2RU69	Integral membrane-associated protein 1	protease	GF_CV
F6WR04	Cathepsin S	protease	GF_CV
Q3TVK3	Aspartyl aminopeptidase	protease	GF_CV
Q792Z0	Protease, serine 3;Prss3;PTN000667381;orthologs	protease	CV
Q11136	Xaa-Pro dipeptidase;Pepd;PTN000086415;orthologs	protease	CV
Q6NSR8	Probable aminopeptidase NPEPL1;Npepl1;PTN000239200;orthologs	protease	CV
Q8R146	Acylamino-acid-releasing enzyme;Apeh;PTN000198577;orthologs	protease	CV
Q792Z1	Trypsin 10;Try10;PTN000667392;orthologs	protease	CV
Q9D9G7	1700074P13Rik protein;Prss59;PTN000668724;orthologs	protease	CV
Q8R016	Bleomycin hydrolase;Blmh;PTN000041096;orthologs	protease	CV
Q9DB77	Cytochrome b-c1 complex subunit 2, mitochondrial;Uqcrc2;PTN000220189;orthologs	protease	GF
P07146	Anionic trypsin-2;Prss2;PTN000667391;orthologs	protease	GF
B1AVD2	X-prolyl aminopeptidase	protease	GF
P10605	Cathepsin B;Ctsb;PTN000274767;orthologs	protease	GF
Q3UVK0	Endoplasmic reticulum metallopeptidase 1;Ermp1;PTN000254552;orthologs	protease	GF
P57716	Nicastrin;Ncstn;PTN000473207;orthologs	protease	GF
G3X9V8	Serine (or cysteine) peptidase inhibitor, clade B (ovalbumin), member 3A;Serpinb3a;PTN000156737;orthologs	protease inhibitor	GF_CV
P07759	Serine protease inhibitor A3K;Serpina3k;PTN000156500;orthologs	protease inhibitor	GF_CV
P32261	Antithrombin-III;Serpinc1;PTN000156174;orthologs	protease inhibitor	GF_CV
Q00897	Alpha-1-antitrypsin 1-4;Serpina1d;PTN000156602;orthologs	protease inhibitor	GF_CV
Q9JK88	Serpin I2;Serpini2;PTN000156342;orthologs	protease inhibitor	GF_CV
F8WIV2	Serpin B6	protease inhibitor	GF_CV
A0A0A0MQA3	Serine (or cysteine) peptidase inhibitor, clade A, member 1A	protease inhibitor	CV
Q91WP6	Serine protease inhibitor A3N;Serpina3n;PTN000156502;orthologs	protease inhibitor	CV
Q9D7P9	Serpin B12;Serpinb12;PTN000156812;orthologs	protease inhibitor	CV
Q61900	Submaxillary gland androgen-regulated protein 3A;Smr3a;PTN000366765;orthologs	protease inhibitor	CV
Q9D154	Leukocyte elastase inhibitor A;Serpinb1a;PTN000156968;orthologs	protease inhibitor	GF
Q9CQV3	Serpin B11;Serpinb11;PTN000156795;orthologs	protease inhibitor	GF
Q9CQC2	Colipase;Clps;PTN000005005;orthologs	protein-binding activity modulator	GF_CV
P57096	Prostate stem cell antigen;Psca;PTN000424511;orthologs	protein-binding activity modulator	GF
A2ARJ3	Transmembrane protein 236;Tmem236;PTN000778587;orthologs	protein-binding activity modulator	GF
Q8BGC0	HIV Tat-specific factor 1 homolog;Htatsf1;PTN000401316;orthologs	RNA splicing factor	CV
Q8R3G9	Tetraspanin-8;Tspan8;PTN000444891;orthologs	scaffold/adaptor protein	GF_CV
P40237	CD82 antigen;Cd82;PTN000444945;orthologs	scaffold/adaptor protein	GF
Q9Z2H7	PDZ domain-containing protein GIPC2;Gipc2;PTN000262448;orthologs	scaffold/adaptor protein	GF
Q91WL0	Epidermal growth factor receptor kinase substrate 8-like protein 3;Eps8l3;PTN000264896;orthologs	scaffold/adaptor protein	GF
P70441	Na(+)_H(+) exchange regulatory cofactor NHE-RF1;Nherf1;PTN000367218;orthologs	scaffold/adaptor protein	GF
Q61207	Prosaposin;Psap;PTN000159378;orthologs	scaffold/adaptor protein	GF
Q6YI28	EP1;Lypd8l;PTN000467658;orthologs	scaffold/adaptor protein	GF
Q8BI08	Protein MAL2;Mal2;PTN000512318;orthologs	scaffold/adaptor protein	GF
Q9D7S0	Ly6_PLAUR domain-containing protein 8;Lypd8;PTN000467639;orthologs	scaffold/adaptor protein	GF
J3QNX6	Keratin associated protein 22-2;Krtap22-2;;orthologs	structural protein	GF_CV
P07744	Keratin, type II cytoskeletal 4;Krt4;PTN000581003;orthologs	structural protein	GF_CV
P97861	Keratin, type II cuticular Hb6;Krt86;PTN000580816;orthologs	structural protein	GF_CV
Q8K198	Keratin-associated protein;Krtap13-1;PTN000439182;orthologs	structural protein	GF_CV
Q925H4	Keratin-associated protein 21-1;Krtap21-1;PTN000779018;orthologs	structural protein	GF_CV
Q9D3I6	Keratin-associated protein 7-1;Krtap7-1;PTN002213610;orthologs	structural protein	GF_CV
Q9JLB4	Cubilin;Cubn;PTN000013787;orthologs	structural protein	GF_CV
Q99M73	Keratin, type II cuticular Hb4;Krt84;PTN000580860;orthologs	structural protein	CV
E9Q1Z0	Keratin 90;Krt90;PTN000580879;orthologs	structural protein	CV
Q99M74	Keratin, type II cuticular Hb2;Krt82;PTN000580871;orthologs	structural protein	CV
O08884	Keratin-associated protein 6-2;Krtap6-2;PTN002040880;orthologs	structural protein	CV
Q6IFZ6	Keratin, type II cytoskeletal 1b;Krt77;PTN000580974;orthologs	structural protein	CV
Q9Z331	Keratin, type II cytoskeletal 6B;Krt6b;PTN000581118;orthologs	structural protein	GF
Q925H6	Keratin-associated protein 19-3;Krtap19-3;PTN002866399;orthologs	structural protein	GF
Q3V0K9	Plastin-1;Pls1;PTN000462505;orthologs	structural protein	GF
G3UWC9	Cornifelin	structural protein	GF
Q9Z2T6	Keratin, type II cuticular Hb5;Krt85;PTN001906084;orthologs	structural protein	GF
Q62468	Villin-1;Vil1;PTN000240301;orthologs	structural protein	GF
Q8VED5	Keratin, type II cytoskeletal 79;Krt79;PTN000581085;orthologs	structural protein	GF
Q925H3	Keratin-associated protein 6-5;Krtap6-5;PTN000783226;orthologs	structural protein	GF
E9Q2E9	Keratin-associated protein;Krtap11-1;PTN000439227;orthologs	structural protein	GF
O08640	Keratin-associated protein 14;Krtap14;PTN001451653;orthologs	structural protein	GF
P26040	Ezrin;Ezr;PTN000590031;orthologs	structural protein	GF
Q9Z261	Claudin-7;Cldn7;PTN000243801;orthologs	tight junction	GF_CV
Q9D7D7	Claudin-23;Cldn23;PTN000243644;orthologs	tight junction	GF
Q9Z0G9	Claudin-3;Cldn3;PTN000243992;orthologs	tight junction	GF
A2AEP0	Odorant-binding protein 1b;Obp1b;PTN000152968;orthologs	transfer/carrier protein	GF_CV
P51881	ADP_ATP translocase 2;Slc25a5;PTN000640130;orthologs	transfer/carrier protein	GF_CV
Q9D3H2	Odorant-binding protein 1a;Obp1a;PTN000152972;orthologs	transfer/carrier protein	GF_CV
B1AVU4	Predicted gene 14744;Gm14744;PTN000152947;orthologs	transfer/carrier protein	CV
Q8K1H9	Odorant-binding protein 2a;Obp2a;PTN000152855;orthologs	transfer/carrier protein	CV
P07724	Albumin;Alb;PTN000147393;orthologs	transfer/carrier protein	GF
P11590	Major urinary protein 4;Mup4;PTN002261927;orthologs	transfer/carrier protein	GF
Q60648	Ganglioside GM2 activator;Gm2a;PTN000790940;orthologs	transfer/carrier protein	GF
P58252	Elongation factor 2;Eef2;PTN000562770;orthologs	translation elongation factor	GF
P62631	Elongation factor 1-alpha 2;Eef1a2;PTN000562603;orthologs	translation factor	CV
Q8K0C5	Zymogen granule membrane protein 16;Zg16;PTN002130485;orthologs	transporter	GF_CV
Q9JJ00	Phospholipid scramblase 1;Plscr1;PTN000583060;orthologs	transporter	GF_CV
Q9Z0J0	NPC intracellular cholesterol transporter 2;Npc2;PTN000139342;orthologs	transporter	GF_CV
G5E902	Phosphate transport protein	transporter	CV
O08601	Microsomal triglyceride transfer protein large subunit;Mttp;PTN000314850;orthologs	transporter	CV
P21447	ATP-dependent translocase ABCB1;Abcb1a;PTN000657251;orthologs	transporter	GF
Q02013	Aquaporin-1;Aqp1;PTN000440677;orthologs	transporter	GF
Q8BHH8	Clarin-3;Clrn3;PTN001268226;orthologs	transporter	GF
A2AMH4	Choline transporter-like protein	transporter	GF
P14094	Sodium_potassium-transporting ATPase subunit beta-1;Atp1b1;PTN000162628;orthologs	transporter	GF
Q8VDN2	Sodium_potassium-transporting ATPase subunit alpha-1;Atp1a1;PTN000643242;orthologs	transporter	GF
Q9D687	Sodium-dependent neutral amino acid transporter B(0)AT1;Slc6a19;PTN000177703;orthologs	transporter	GF
P02816	Prolactin-inducible protein homolog;Pip;PTN000387384;orthologs	Unclassified	GF_CV
P07743	BPI fold-containing family A member 2;Bpifa2;PTN000053120;orthologs	Unclassified	GF_CV
Q8C6C9	Protein LEG1 homolog;Leg1;PTN000428327;orthologs	Unclassified	GF_CV
Q8QZW3	Protein FAM151A;Fam151a;PTN000476100;orthologs	Unclassified	GF_CV
Q8R1E9	ABPBG27;Scgb2b27;PTN001271754;orthologs	Unclassified	GF_CV
O35176	ABPA2;Scgb1b2;PTN000477018;orthologs	Unclassified	CV
Q3UKW2	EF-hand domain-containing protein	Unclassified	GF
Q9D2X6	Prolactin-induced protein;Sval1;PTN000387365;orthologs	Unclassified	GF
