## Supplemental Data Table 7 for "Dietary protein source alters gut physiology through direct and microbiota-mediated effects"

### Sheet: SupplementalTable7_HumanStudy_c
Supplemental Table 7: Metadata for the randomized crossover Human feeding trial in Experiment 3. SampleID is the sample identifier used in the host and microbial data tables, Individual in the identifier for the individual, Group indicates whether the group consumed pea protein first followed by egg white protein (Group 1) or consumed egg white protein followed by pea protein (Group 2).
SampleID	Individual	Group	PrePost	ProteinSupplement	Age (yr.)	Sex
2_PrePea	2	Group1	Pre	Pea	22	M
2_PostPea	2	Group1	Post	Pea	22	M
2_PreEggWhite	2	Group1	Pre	EggWhite	22	M
2_PostEggWhite	2	Group1	Post	EggWhite	22	M
6_PrePea	6	Group1	Pre	Pea	24	M
6_PostPea	6	Group1	Post	Pea	24	M
6_PreEggWhite	6	Group1	Pre	EggWhite	24	M
6_PostEggWhite	6	Group1	Post	EggWhite	24	M
23_PrePea	23	Group1	Pre	Pea	24	F
23_PostPea	23	Group1	Post	Pea	24	F
23_PreEggWhite	23	Group1	Pre	EggWhite	24	F
23_PostEggWhite	23	Group1	Post	EggWhite	24	F
28_PrePea	28	Group1	Pre	Pea	25	M
28_PostPea	28	Group1	Post	Pea	25	M
28_PreEggWhite	28	Group1	Pre	EggWhite	25	M
28_PostEggWhite	28	Group1	Post	EggWhite	25	M
39_PrePea	39	Group1	Pre	Pea	25	M
39_PostPea	39	Group1	Post	Pea	25	M
39_PreEggWhite	39	Group1	Pre	EggWhite	25	M
39_PostEggWhite	39	Group1	Post	EggWhite	25	M
42_PrePea	42	Group1	Pre	Pea	30	M
42_PostPea	42	Group1	Post	Pea	30	M
42_PreEggWhite	42	Group1	Pre	EggWhite	30	M
42_PostEggWhite	42	Group1	Post	EggWhite	30	M
65_PrePea	65	Group1	Pre	Pea	21	F
65_PostPea	65	Group1	Post	Pea	21	F
65_PreEggWhite	65	Group1	Pre	EggWhite	21	F
65_PostEggWhite	65	Group1	Post	EggWhite	21	F
66_PrePea	66	Group1	Pre	Pea	22	M
66_PostPea	66	Group1	Post	Pea	22	M
66_PreEggWhite	66	Group1	Pre	EggWhite	22	M
66_PostEggWhite	66	Group1	Post	EggWhite	22	M
7_PreEggWhite	7	Group2	Pre	EggWhite	25	F
7_PostEggWhite	7	Group2	Post	EggWhite	25	F
7_PrePea	7	Group2	Pre	Pea	25	F
7_PostPea	7	Group2	Post	Pea	25	F
30_PreEggWhite	30	Group2	Pre	EggWhite	24	M
30_PostEggWhite	30	Group2	Post	EggWhite	24	M
30_PrePea	30	Group2	Pre	Pea	24	M
30_PostPea	30	Group2	Post	Pea	24	M
31_PreEggWhite	31	Group2	Pre	EggWhite	29	M
31_PostEggWhite	31	Group2	Post	EggWhite	29	M
31_PrePea	31	Group2	Pre	Pea	29	M
31_PostPea	31	Group2	Post	Pea	29	M
47_PreEggWhite	47	Group2	Pre	EggWhite	27	M
47_PostEggWhite	47	Group2	Post	EggWhite	27	M
47_PrePea	47	Group2	Pre	Pea	27	M
47_PostPea	47	Group2	Post	Pea	27	M
55_PreEggWhite	55	Group2	Pre	EggWhite	21	M
55_PostEggWhite	55	Group2	Post	EggWhite	21	M
55_PrePea	55	Group2	Pre	Pea	21	M
55_PostPea	55	Group2	Post	Pea	21	M
61_PreEggWhite	61	Group2	Pre	EggWhite	25	M
61_PostEggWhite	61	Group2	Post	EggWhite	25	M
62_PreEggWhite	62	Group2	Pre	EggWhite	21	F
62_PostEggWhite	62	Group2	Post	EggWhite	21	F
62_PrePea	62	Group2	Pre	Pea	21	F
62_PostPea	62	Group2	Post	Pea	21	F
67_PreEggWhite	67	Group2	Pre	EggWhite	24	F
67_PostEggWhite	67	Group2	Post	EggWhite	24	F
67_PrePea	67	Group2	Pre	Pea	24	F
67_PostPea	67	Group2	Post	Pea	24	F
71_PreEggWhite	71	Group2	Pre	EggWhite	25	M
71_PostEggWhite	71	Group2	Post	EggWhite	25	M
71_PrePea	71	Group2	Pre	Pea	25	M
71_PostPea	71	Group2	Post	Pea	25	M
72_PreEggWhite	72	Group2	Pre	EggWhite	22	F
72_PostEggWhite	72	Group2	Post	EggWhite	22	F
72_PrePea	72	Group2	Pre	Pea	22	F
72_PostPea	72	Group2	Post	Pea	22	F
